# Breast cancer identity is defined by specialized enhancer sets via lysine deacetylation

**DOI:** 10.1101/2025.07.31.668008

**Authors:** Hiroaki Tachiwana, Kohei Kumegawa, Ryota Matsudo, Ai Katsuma, Atsushi Okabe, Nao Yoshida, Xufeng Shu, Masaki Kato, Tamiko Minamisawa, Akihiro Ito, Hiroshi Kimura, Piero Carninci, Atsushi Kaneda, Yasukazu Daigaku, Reo Maruyama, Noriko Saitoh

## Abstract

Breast cancer subtypes are defined by distinct transcriptional programs, yet the epigenetic mechanisms underlying subtype-specific gene regulation remain unclear. Enhancers, key regulators of gene expression and cell identity, are well positioned to define breast cancer subtypes. Here, we identify a previously unrecognized class of enhancers, termed hypoacetylation-defined (HD) enhancers, that regulate cancer-related genes in a luminal breast cancer cell line. HD enhancers are defined by RNA polymerase II dissociation upon lysine deacetylase inhibition, and bidirectional eRNA transcription. They are distinct from super-enhancers, require a specific Mediator subunit for gene-specific transcription, and form extensive chromatin interactions suggestive of a hub-like architecture. Analyses of clinical datasets further identified a subset of HD enhancers, termed HD cluster 1 enhancers, which classify patients into breast cancer subtypes and are associated with expression quantitative trait loci linked to subtype-specific gene expression. This study identifies the lysine deacetylation-regulated cell identity enhancers, which are potential therapeutic targets.
