## Supplementary material for "Breast cancer identity is defined by specialized enhancer sets via lysine deacetylation": Table S1

Table S1
# HD enhancers (e#4, e#5)
chr5	139636708	139639364
chr1	1019875	1021537
chr7	975247	975654
chr15	68817457	68820472
chr12	6852040	6852415
chr1	109239054	109242912
chr17	38748314	38750001
chr1	109244989	109247054
chr19	47600499	47601802
chr6	27888705	27897193
chr17	77280921	77283216
chr19	11137604	11139183
chr5	32443961	32444730
chr14	75542683	75543206
chr1	214551938	214552236
chr17	74747677	74751847
chr19	652749	653071
chr12	16347614	16349137
chr12	8026298	8027242
chr10	72319509	72319913
chr4	48831030	48831564
chr7	94509578	94510477
chr9	136937218	136943440
chr9	128723204	128723608
chr16	3157514	3157952
chr14	58264320	58273170
chr9	137221684	137222127
chr17	40333443	40333911
chr17	7311362	7316210
chr21	45555627	45556097
chr12	6451244	6452496
chr19	58518019	58521288
chrX	52934910	52935576
chr19	38647553	38648122
chr16	807462	808206
chr8	143271107	143271672
chr2	46698547	46698825
chr7	66114541	66115551
chr16	70789314	70789742
chr8	127864772	127867343
chr17	40330943	40331221
chr16	73070441	73070910
chr19	18291763	18292745
chr6	138104761	138106789
chr7	116723933	116724499
chr21	37563542	37565266
chr12	67268671	67269873
chr1	2546331	2546889
chr20	50760606	50761806
chr12	46492813	46493160
chrX	131746296	131747373
chr17	65122812	65123780
chr1	1272360	1273120
chr10	72272762	72278950
chr5	134465944	134466698
chr7	130204373	130205774
chr1	248905855	248906498
chr19	7198223	7198524
chr1	246724034	246724742
chr9	81687238	81688102
chr3	48088589	48089477
chr3	182426104	182426525
chr16	10743468	10744515
chr15	92655079	92655747
chr3	53370871	53371421
chr12	53370772	53371515
chr3	72996335	72997339
chr14	73785163	73787637
chr3	129393562	129393858
chr22	41091432	41092856
chr7	99143497	99144535
chr19	925718	926156
chr1	43530792	43532417
chr10	38010278	38011404
chr17	17838977	17840745
chr20	31570696	31574828
chr9	4862299	4862587
chr9	95089096	95090784
chr8	37903620	37904470
chr15	40941507	40942200
chr16	53434430	53435567
chr9	127566629	127566940
chr1	226703136	226703862
chr15	52288278	52289372
chr4	39538435	39541372
chr9	136834935	136844526
chr21	40030114	40030569
chr19	17334527	17334891
chr3	53045731	53046835
chr11	73779155	73780015
chr10	119653814	119655415
chr1	197902331	197903210
chr11	62753854	62754677
chr1	109260859	109266126
chr8	143949045	143949403
chr17	15646993	15647561
chr16	30633866	30635284
chr1	116403016	116403819
chr19	11141908	11144005
chr15	80695229	80696195
chr21	40029386	40029701
chr19	38651251	38651566
chr18	36096672	36097132
chr14	49579391	49584461
chr1	151987159	151994364
chr19	17333660	17334124
chr17	7457240	7457494
chr18	48975374	48976308
chr6	27823763	27827852
chr16	68737037	68745394
chr11	355756	356454
chr19	11130567	11137189
chr17	40449520	40449815
chr19	14158468	14158730
chr14	50000495	50002275
chrX	152897395	152897969
chr9	129474068	129474964
chr12	69359519	69360531
chr19	15223776	15224112
chr9	81688371	81689708
chr22	36409951	36410660
chr19	12772460	12773582
chr1	1079149	1081890
chr11	65968670	65969070
chr5	134524081	134527575
chr1	204417323	204417709
chr17	82497030	82497772
chr8	86341933	86343485
chr4	145732884	145733336
chr16	30080598	30087928
chr15	63380570	63380927
chr1	32760757	32761418
chr14	20682164	20683158
chr17	7307538	7308715
chr2	207163774	207164266
chr21	38966050	38966503
chrX	54641254	54642020
chr1	226127809	226128407
chr5	132496561	132497212
chr7	74656057	74658824
chr17	59852333	59853922
chr19	38656559	38656934
chr14	49585018	49585334
chr22	41413253	41414217
chr3	134356327	134356686
chr22	23521535	23521949
chr6	156686821	156687417
chr7	104983247	104984545
chr7	157289735	157290229
chr13	22926490	22927149
chr1	85200342	85202183
chr7	104982397	104982718
chr13	50123815	50126287
chr13	27436251	27436790
chr1	32753558	32755111
chr10	78973720	78974307
chr9	134375400	134375683
chr4	140721021	140721335
chr17	43366768	43369208
chr1	2547162	2548443
chr12	6771624	6773079
chr10	132421723	132422199
chr17	1485377	1486507
chr12	6927659	6927917
chr17	6552224	6552495
chr20	62623725	62623993
chr10	86711161	86711836
chr4	41216438	41216848
chr19	3762606	3762947
chr10	124152198	124152478
chr19	13163653	13163923
chr11	65475045	65475439
chr5	157731250	157731812
chr19	47239818	47240117
chr6	31739923	31740671
chr19	49592020	49592298
chr1	54488297	54488744
chr3	13506643	13507000
chr12	52925218	52926710
chr12	79547591	79548008
chr10	116168201	116168682
chr19	15835746	15837695
chr22	46527280	46527534
chr2	154697638	154698176
chr17	17836195	17838614
chr16	88935386	88935929
chr15	80694575	80695012
chrX	110002519	110004527
chr4	39541576	39544881
chr16	85384646	85385174
chr1	111203660	111204616
chr2	43273094	43273651
chr9	136943613	136944774
chr19	38648874	38650639
chr19	12947544	12948199
chr5	132496011	132496371
chr20	62877067	62877549
chr19	15200674	15201100
chr10	124152847	124153470
chr16	10619327	10619584
chr9	6680747	6682254
chr17	75124098	75125488
chr4	140727030	140727366
chr1	202084896	202085371
chr11	9530392	9530887
chr6	49542387	49543327
chr19	11262263	11262586
chr1	31154562	31155453
chr2	161134798	161135381
chr2	61763683	61764782
chr12	124916352	124918024
chr18	36124826	36132017
chr16	3004703	3005569
chr2	156341109	156343029
chr20	380105	382578
chr6	135180593	135184010
chr8	29665317	29665641
chr20	50415397	50415887
chr12	53230445	53232573
chr16	3158529	3158817
chr3	134356860	134358948
chr2	231603827	231604850
chrX	40104563	40107125
chr20	370077	370437
chr17	41516055	41530747
chr10	78974753	78975039
chr1	202046512	202047073
chr19	49590238	49591689
chr1	26695335	26698621
chr7	2688090	2689937
chr19	58517431	58517685
chr8	22129915	22131126
chr7	2725080	2725440
chr1	23554127	23560006
chr5	129094159	129096860
chr13	27437520	27438219
chr15	98850853	98856652
chr11	84580312	84580944
chr19	49338102	49340482
chr21	45405119	45405860
chr18	3454574	3455308
chrX	40108766	40109807
chr9	12777387	12779301
chrX	154774004	154774521
chr1	934973	935836
chr2	66389335	66391772
chr10	52442961	52443858
chr12	131830315	131831193
chr17	66967049	66967353
chr12	46265135	46265821
chr17	3004268	3004647
chr15	98908920	98909177
chr19	750684	753147
chr18	3593157	3596384
chr9	124258241	124258593
chr5	6370027	6370829
chr8	86199774	86200126
chr19	38058324	38058582
chr9	12774899	12777056
chrX	110005415	110005677
chr16	73055332	73056274
chr7	2725609	2725969
chr19	16470222	16472638
chr11	118920568	118926117
chr22	41021558	41022969
chr20	44370937	44371199
chr19	51688991	51689985
chr9	12784661	12785579
chr20	366116	366561
chr17	42678037	42678809
chr16	3004162	3004540
chr1	202106020	202108611
chr5	2756335	2756787
chr1	936830	937200
chr5	139688896	139699078
chr11	118916631	118920382
chr11	110355231	110357727
chr19	2061022	2061884
chr12	15214571	15215033
chr16	57536380	57536741
chr7	16879129	16881171
chr1	26500419	26501629
chr17	40314196	40314786
chr3	134360906	134362485
chr8	143018015	143019525
chr2	64609153	64609796
chr21	40313407	40313661
chr10	52444121	52444583
chr8	42896038	42896696
chr15	98864881	98868126
chr7	108348361	108349068
chr17	40311459	40311812
chr21	36989594	36990482
chr2	96884503	96885166
chr8	29810428	29810988
chr6	54718144	54718466
chr9	95093754	95094112
chr15	98801213	98801624
chrX	3813226	3814032
chr22	46538769	46539223
chr7	74580132	74580577
chr9	95091016	95092951
chr3	134362679	134371542
chr5	141848461	141850511
chr14	22171646	22171900
chr20	62365970	62366435
chr9	95009472	95009735
chr8	17539274	17539633
chr7	76291354	76291636
chr3	134359143	134360735
chr16	73047554	73048756
chr19	15199642	15200064
chr19	18322230	18323147
chr6	125245647	125245946
chr7	74580776	74581355
chr20	62875580	62875950
chr1	46171775	46172113
chr1	96721345	96722846
chr2	156399414	156399698
chr7	16846784	16847466
chr16	85750074	85751238
chr20	62366685	62367361
chr12	131871889	131872963
chr8	37142789	37143657
chr12	6890494	6891901
chr19	12789120	12797540
chr10	102712505	102717023
chrX	54639376	54639942
chr22	28739095	28742542
chr18	54607761	54608125
chr1	939729	946791
chr4	78551373	78552523
chr6	54718975	54719275
chrX	13190464	13190718
chr15	98800550	98800858
chr17	57986950	57989393
chr19	1169834	1174442
chr2	142873851	142874275
chr6	49550095	49559093
chr21	43711383	43713063
chr17	75125889	75126185
chr19	797151	799781
chr8	37691376	37691880
chr11	9569037	9569488
chrX	154777950	154779872
chr19	289959	291484
chr9	33160649	33161158
chr12	15216743	15217280
chr8	90846584	90847866
chr9	127567436	127567711
chr8	90848722	90849478
chr2	237499874	237506918
chr2	11535910	11536384
chr22	37187677	37189048
chr3	129626816	129628083
chr14	100022084	100022427
chr14	76956394	76956889
chr1	156694039	156694598
chr8	100415892	100416596
chr1	937928	938568
chr20	19784816	19785320
chr5	139711041	139711469
chr1	156693074	156693809
chr12	14836602	14837396
chr3	169661518	169662972
chr10	21534332	21535069
chr5	129097468	129099049
chr15	98876792	98877063
chr7	76291861	76292579
chr5	139662930	139663390
chr3	189316644	189317394
chr17	66965701	66966314
chr7	1559003	1559471
chr15	92637104	92637882
chr1	931696	933975
chr8	100417092	100417358
chr17	39753939	39754288
chr1	234598877	234599279
chr7	16881354	16881927
chr22	50303591	50305131
chr4	74584353	74584630
chr4	41213330	41214632
chr22	28811425	28811792
chr14	68140476	68140852
chr19	19379084	19379425
chr21	42841874	42842386
chr2	11555587	11556980
chr15	98857931	98858372
chr17	17841006	17841341
chr8	80084428	80085041
chr15	98907700	98908419
chr22	46537093	46538022
chr14	61559326	61560931
chr1	234959002	234959890
chr9	127568004	127568274
chr17	7306660	7307252
chr14	100018115	100018438
chr14	77022371	77023906
chr8	101487962	101498133
chr9	94165698	94167333
chr17	59753301	59757845
chr20	63519740	63528322
chr5	65035541	65035860
chr20	51766370	51768379
chr16	31142555	31142889
chr10	52450817	52455495
chr17	14308991	14309349
chr17	59827949	59830981
chr6	125153664	125156655
chr6	149059881	149062283
chr10	93465362	93466774
chr14	75258117	75260152
chr5	139517767	139518421
chrX	71181514	71182303
chr17	15648184	15649153
chr7	5555319	5557047
chr19	41363800	41364226
chr19	54458851	54463839
chrX	2928412	2929728
chr10	8366243	8367026
chr19	16462670	16464515
chr10	132407099	132409015
chr2	231613764	231614615
chr10	21533429	21534102
chr5	2780525	2780952
chr2	235543313	235544115
chr3	194003376	194004001
chr15	92819913	92820912
chr13	33542009	33543428
chr11	1780730	1784281
chr12	130870617	130873187
chr11	9364045	9364940
chr9	127568446	127569799
chr16	73057632	73059244
chr2	100291449	100292048
chr7	73731941	73741015
chr1	202113154	202113413
chrX	3814348	3816920
chr6	151389468	151392409
chr10	8865589	8865901
chr12	6335748	6337591
chr6	149079617	149080424
chr12	46266011	46271412
chr15	38563579	38565248
chr11	44978547	44980116
chr17	39754449	39754726
chr16	88759973	88765521
chr22	46536397	46536901
chr3	194135944	194142593
chr3	113532432	113537038
chr11	66359199	66367488
chr19	11482226	11482827
chr8	115867288	115867718
chr1	202085601	202086527
chr3	129486179	129486678
chr4	74618222	74620535
chr5	139659304	139662061
chr1	10900101	10901352
chr11	66367767	66368200
chr17	66963412	66964696
chrX	116284239	116285620
chr10	79241601	79244015
chr22	50305331	50307720
chr17	59776106	59777001
chr10	43361365	43362938
chr8	102600791	102601542
chr7	139339963	139342005
chr1	156746266	156747641
chr11	69299157	69299464
chr10	132395955	132397077
chr10	79238790	79240577
chr15	80679554	80680037
chr1	202086764	202087740
chr5	173293718	173294853
chr3	151304391	151305519
chr21	15198357	15201043
chr21	42839334	42839836
chr1	234599613	234602293
chr9	129412677	129414835
chr7	99211279	99212177
chr6	30607830	30618593
chr19	11264614	11264987
chr5	173303615	173304288
chr5	137142183	137143075
chr10	5544184	5544656
chr15	98872062	98876538
chr19	19377641	19378628
chr14	22168325	22169075
chr18	76687309	76687976
chr2	207165123	207167510
chr19	14084518	14087486
chr15	98861323	98861582
chr9	134369952	134370226
chr6	151608265	151617034
chr8	22688393	22696685
chr19	56120072	56121618
chr19	12782232	12784895
chr5	1514104	1516402
chr21	15055920	15058277
chr4	140728542	140729356
chr8	66521545	66524128
chr8	37173818	37174824
chr2	216695198	216695582
chr2	226154930	226155850
chr5	170750447	170750786
chr2	11584502	11600367
chr5	134511835	134512402
chr1	201309188	201309553
chr18	3453284	3454295
chr12	6613257	6613622
chr7	76292803	76293397
chr10	69451309	69453224
chr6	75201985	75202281
chr14	61525519	61526944
chr2	156400395	156401147
chr22	46068901	46075514
chr6	26121481	26127217
chr19	51690563	51691870
chr9	33163087	33163985
chr12	57086215	57092196
chr2	11538082	11538473
chr2	231661557	231663232
chr17	66964899	66965537
chr11	65476161	65478226
chrX	13029018	13030220
chr11	69297452	69298252
chr16	85515323	85516170
chr7	74453561	74454670
chr17	40446230	40449244
chr16	10594758	10595139
chr1	114709728	114709988
chr7	156516623	156517371
chr6	16759205	16759535
chr5	139709500	139709820
chr9	125512707	125513124
chr15	96356983	96357378
chr21	42840317	42840764
chr6	34546850	34547233
chr4	169070094	169071213
chr2	42809827	42810575
chr21	15058964	15059416
chr3	177358219	177358478
chr2	160221450	160221728
chr17	40315426	40323216
chr20	19783719	19784033
chr19	800385	802282
chr8	37173359	37173650
chr12	97567055	97567381
chr8	90850248	90851410
chr6	16759790	16762820
chr9	94926336	94926785
chr8	29737781	29738448
chr16	30948311	30950861
chr10	17387899	17388526
chr1	109247248	109247507
chr16	10618633	10618928
chr10	5551208	5551864
chr2	215982617	215983496
chr14	100020899	100021247
chr2	231665245	231665598
chr14	77024060	77028866
chr2	231666056	231667712
chr20	19211693	19212670
chr9	125511927	125512309
chr12	53063661	53064118
chr14	100018875	100020617
chr2	216694467	216694881
chr5	134511119	134511506
chr10	132397244	132397936
chr5	1516698	1517935
chr1	930742	931432
chr12	52235695	52237085
chr8	29773396	29774623
chr1	51570490	51570744
chr6	151496802	151497147
chr11	67310497	67315743
chr10	5492508	5495564
chr18	3447624	3453068
chr14	104116646	104117420
chr2	11552197	11555299
chr3	113537372	113538050
chr2	237473434	237476863
chr14	68138116	68138418
chr4	74624150	74624855
chr8	90912986	90914875
chr9	129166818	129168438
chr6	151702050	151704658
chr1	96060612	96061227
chr4	140729534	140731082
chr12	97500980	97501721
chrX	12946908	12947271
chr1	109152069	109152323
chr14	68138865	68139206
chr15	98860161	98860839
chr10	72330886	72333081
chr19	802518	807501
chr16	85523126	85524006
chr2	11569316	11584297
chr1	235075079	235075531
chr11	69115232	69115857
chr5	170752082	170752912
chr7	156745850	156746870
chr2	163348317	163349205
chr11	61158280	61158537
chr1	234962341	234962777
chr1	156748585	156750025
chr9	33162282	33162824
chr11	1226464	1232141
chr22	28789798	28803278
chr12	52217295	52218232
chr2	70141119	70143811
chr1	51569046	51570337
chr7	155795608	155814672
chr12	52198888	52201914
chr2	160227459	160228837
chr7	155861125	155861909
chr4	74582040	74583588
chr17	41535622	41537046
chr4	138911979	138912932
chr20	57748742	57749214
chr2	11480581	11485052
chr12	52164208	52192634
chr12	131863372	131864397
chr17	80260798	80261978
chr22	28822440	28824007
chr10	115663872	115664326
chr16	85524606	85525497
chr9	134330255	134330891
chr19	12786014	12787103
chr8	142452932	142453244
chr1	51568346	51568789
chr2	191169827	191170278
chr19	49595599	49596074
chr19	4374498	4375078
chr4	3474026	3480290
chr2	226118165	226118993
chr9	129168696	129169237
chr10	69438657	69439129
chr3	161415327	161416029
chr22	28812743	28814953
chr17	41537243	41537679
chr1	156750206	156752705
chr15	95895757	95896824
chr9	95007496	95008710
chr12	52215882	52216854
chr15	95893862	95894554
chr12	97500197	97500803
chr6	54878195	54878646
chr6	42781636	42785114
chr9	88529288	88540116
chr22	28815259	28815585
chr15	98898953	98907279
chr17	61397896	61401061
chr6	54877649	54878005
chr1	109151542	109151798
chr12	131860538	131862427
chr16	85616196	85616855
chr10	115708784	115709091
chr6	54874412	54876086
chr3	161420119	161422907
chr8	90887870	90888436
chr19	14087924	14089313
chr15	98859238	98859856
chr6	151493030	151496273
chr3	169663139	169663393
chr20	50761973	50762535
chr15	71113918	71117376
chr21	15060252	15066718
chr16	10616621	10617635
chr2	237480879	237497715
chr16	85610100	85616021
chr17	59784676	59788514
chr9	134410519	134410963
chr6	42785633	42786662
chr16	85475203	85475653
chr12	131859827	131860200
chr19	4375502	4376434
chr7	156747808	156748088
chr11	1222282	1226310
chr16	10617964	10618472
chr12	52202132	52205084
chr16	85473098	85474736
chr9	134379831	134380162
chr15	96355203	96356719
chr22	28817185	28821189
chr2	11530202	11534193
chr2	226117603	226117993
chr7	80941712	80943477
chr4	74581107	74581606
chr6	151689261	151692511
chr1	235073249	235073679
chr7	73742165	73743908
chr4	138911159	138911701
chr9	133873179	133874885
chr6	151675588	151677509
chr16	85436658	85436916
chr10	103240717	103241513
chr2	215981921	215982288
chr5	178078104	178078418
chr10	9186665	9186934
chr12	97567740	97568318
chr10	8866591	8872236
chr9	129612283	129612580
chr6	54876396	54877475
chr5	129459036	129464935
chr17	80260180	80260482
chr15	95911464	95913617
chr9	94919004	94920972
chr10	9188291	9189631
chr10	79240940	79241319
chr10	103241748	103242648
chr19	45583823	45584334
chr9	134377768	134378082
chr9	134366072	134368979
chr17	61394827	61396560
chr8	90888754	90889053
chr20	50790591	50791201
chr1	235073937	235074603
chr7	76301958	76308841
chr9	134378375	134379563
chr11	61158799	61159664
chr3	161410861	161413976
chr10	115666462	115667339
chr20	57703384	57711517
chr9	95006155	95007185
chr19	45584490	45584902
chr10	5545565	5549382
chr21	42375396	42376848
chr17	79812468	79815512
chr10	5544989	5545336
chr5	173453643	173454498
chr9	94921640	94923415
chr21	40333573	40342051
chr3	161338827	161364593
chr5	173454729	173455429
chr5	178080752	178081684
chr20	57692472	57693182
chr11	61159902	61162422
chr8	37693378	37704871
chr19	12788485	12788928
chr8	90851608	90859705
chr20	57693795	57700570
chr9	129606996	129611617
chr10	115664904	115666145
chr15	95895063	95895390
chr3	161406152	161408554
chr6	151657300	151658547
chr9	134414661	134415293
chr7	73741338	73741867
chr17	59836384	59848806
chr11	69122008	69122745
chr10	8872418	8873383
chr9	134411263	134413277
chr9	134326761	134330000
chr6	151658848	151659553
chr5	67232545	67237249
chr4	3480481	3482896
chr17	57899159	57902717
chr5	178081921	178082360
chr20	60061832	60062943
chr20	47788373	47788935
chr11	69123078	69123958
chr17	61396746	61397705
chr21	40315551	40322283
chr3	161408710	161409020
chr9	134413456	134414377
chr16	85460506	85466924
chr9	129480832	129484952
chr10	8044961	8079897
chr20	60078728	60079837
chr12	52145113	52148843
chr3	161364775	161375608
chr21	40380717	40391697
chr20	48076200	48076524
chr1	234609871	234612240
chr9	129486628	129491895
chr9	129485958	129486344
chr1	234602455	234609702
chr20	47991873	47992270
chr12	52149143	52149921
chr20	60078208	60078467
chr20	47989705	47991384
