## Supplementary material for "Breast cancer identity is defined by specialized enhancer sets via lysine deacetylation": Table S4

Table S4
#HDC1 enhancers				#HDC2 enhancers				#HDC3 enhancers
chr1	931696	933975		chr1	937928	938568		chr1	1019875	1021537
chr1	96060612	96061227		chr1	939729	946791		chr1	10900101	10901352
chr1	109244989	109247054		chr1	1019875	1021537		chr1	23554127	23560006
chr1	202046512	202047073		chr1	1079149	1081890		chr1	26500419	26501629
chr1	204417323	204417709		chr1	1272360	1273120		chr1	26695335	26698621
chr1	234959002	234959890		chr1	2546331	2546889		chr1	31154562	31155453
chr1	246724034	246724742		chr1	2547162	2548443		chr1	32760757	32761418
chr10	8044961	8079897		chr1	23554127	23560006		chr1	43530792	43532417
chr10	9186665	9186934		chr1	26500419	26501629		chr1	46171775	46172113
chr10	9188291	9189631		chr1	26695335	26698621		chr1	51568346	51568789
chr10	69451309	69453224		chr1	32753558	32755111		chr1	51569046	51570337
chr10	79238790	79240577		chr1	43530792	43532417		chr1	51570490	51570744
chr10	115708784	115709091		chr1	54488297	54488744		chr1	54488297	54488744
chr10	116168201	116168682		chr1	85200342	85202183		chr1	96721345	96722846
chr10	132407099	132409015		chr1	109151542	109151798		chr1	109239054	109242912
chr10	132421723	132422199		chr1	109152069	109152323		chr1	109260859	109266126
chr11	9530392	9530887		chr1	109260859	109266126		chr1	151987159	151994364
chr11	118920568	118926117		chr1	111203660	111204616		chr1	156694039	156694598
chr11	118916631	118920382		chr1	156693074	156693809		chr1	156746266	156747641
chr11	9569037	9569488		chr1	156746266	156747641		chr1	156748585	156750025
chr11	1780730	1784281		chr1	156750206	156752705		chr1	156750206	156752705
chr11	44978547	44980116		chr1	202046512	202047073		chr1	197902331	197903210
chr11	67310497	67315743		chr1	202106020	202108611		chr1	201309188	201309553
chr11	69115232	69115857		chr1	226703136	226703862		chr1	202084896	202085371
chr11	61158799	61159664		chr1	234599613	234602293		chr1	202085601	202086527
chr11	61159902	61162422		chr1	234602455	234609702		chr1	202086764	202087740
chr12	6335748	6337591		chr1	234609871	234612240		chr1	202106020	202108611
chr12	15216743	15217280		chr1	234962341	234962777		chr1	202113154	202113413
chr12	46492813	46493160		chr1	235075079	235075531		chr1	214551938	214552236
chr12	52164208	52192634		chr10	5492508	5495564		chr1	226127809	226128407
chr12	52198888	52201914		chr10	5551208	5551864		chr1	226703136	226703862
chr12	52215882	52216854		chr10	8044961	8079897		chr1	234599613	234602293
chr12	52235695	52237085		chr10	8866591	8872236		chr1	234602455	234609702
chr12	53063661	53064118		chr10	8872418	8873383		chr1	234609871	234612240
chr12	53370772	53371515		chr10	17387899	17388526		chr1	234962341	234962777
chr12	57086215	57092196		chr10	43361365	43362938		chr1	235073249	235073679
chr12	67268671	67269873		chr10	69451309	69453224		chr1	235073937	235074603
chr12	97500197	97500803		chr10	72272762	72278950		chr1	235075079	235075531
chr12	97500980	97501721		chr10	72330886	72333081		chr1	248905855	248906498
chr12	97567740	97568318		chr10	79238790	79240577		chr10	5492508	5495564
chr12	124916352	124918024		chr10	79240940	79241319		chr10	5544184	5544656
chr12	131830315	131831193		chr10	79241601	79244015		chr10	5544989	5545336
chr14	61525519	61526944		chr10	102712505	102717023		chr10	5545565	5549382
chr14	73785163	73787637		chr10	103241748	103242648		chr10	8044961	8079897
chr14	75258117	75260152		chr10	119653814	119655415		chr10	8366243	8367026
chr14	75542683	75543206		chr10	124152198	124152478		chr10	21533429	21534102
chr14	77024060	77028866		chr10	132395955	132397077		chr10	21534332	21535069
chr14	100018115	100018438		chr10	132397244	132397936		chr10	38010278	38011404
chr14	100018875	100020617		chr10	132421723	132422199		chr10	52442961	52443858
chr14	100022084	100022427		chr11	355756	356454		chr10	52450817	52455495
chr15	63380570	63380927		chr11	1780730	1784281		chr10	69438657	69439129
chr15	71113918	71117376		chr11	9364045	9364940		chr10	72272762	72278950
chr15	95895757	95896824		chr11	44978547	44980116		chr10	72319509	72319913
chr15	95911464	95913617		chr11	65476161	65478226		chr10	78973720	78974307
chr15	98859238	98859856		chr11	67310497	67315743		chr10	78974753	78975039
chr15	98860161	98860839		chr11	61159902	61162422		chr10	79238790	79240577
chr15	98861323	98861582		chr11	69122008	69122745		chr10	79241601	79244015
chr15	98898953	98907279		chr11	69123078	69123958		chr10	86711161	86711836
chr15	98907700	98908419		chr12	6335748	6337591		chr10	93465362	93466774
chr16	3158529	3158817		chr12	6613257	6613622		chr10	103240717	103241513
chr16	10616621	10617635		chr12	6927659	6927917		chr10	103241748	103242648
chr16	10617964	10618472		chr12	14836602	14837396		chr10	124152847	124153470
chr16	30633866	30635284		chr12	15214571	15215033		chr11	73779155	73780015
chr16	30948311	30950861		chr12	46266011	46271412		chr11	62753854	62754677
chr16	31142555	31142889		chr12	52164208	52192634		chr11	65475045	65475439
chr16	85460506	85466924		chr12	52202132	52205084		chr11	118920568	118926117
chr16	85524606	85525497		chr12	52215882	52216854		chr11	66359199	66367488
chr16	85750074	85751238		chr12	52217295	52218232		chr11	66367767	66368200
chr16	88759973	88765521		chr12	52925218	52926710		chr11	69299157	69299464
chr17	38748314	38750001		chr12	53230445	53232573		chr11	69297452	69298252
chr17	40314196	40314786		chr12	53370772	53371515		chr11	1226464	1232141
chr17	40315426	40323216		chr12	57086215	57092196		chr11	1222282	1226310
chr17	40330943	40331221		chr12	67268671	67269873		chr11	61159902	61162422
chr17	40333443	40333911		chr12	69359519	69360531		chr12	6451244	6452496
chr17	40446230	40449244		chr12	130870617	130873187		chr12	6852040	6852415
chr17	40449520	40449815		chr12	131860538	131862427		chr12	6890494	6891901
chr17	41516055	41530747		chr13	22926490	22927149		chr12	8026298	8027242
chr17	41535622	41537046		chr13	33542009	33543428		chr12	16347614	16349137
chr17	41537243	41537679		chr13	50123815	50126287		chr12	52145113	52148843
chr17	42678037	42678809		chr14	20682164	20683158		chr12	52149143	52149921
chr17	57899159	57902717		chr14	61525519	61526944		chr12	52164208	52192634
chr17	57986950	57989393		chr14	61559326	61560931		chr12	52202132	52205084
chr17	66963412	66964696		chr14	73785163	73787637		chr12	52235695	52237085
chr17	66964899	66965537		chr14	75258117	75260152		chr12	52925218	52926710
chr17	66965701	66966314		chr14	76956394	76956889		chr12	53230445	53232573
chr17	66967049	66967353		chr14	77022371	77023906		chr12	69359519	69360531
chr17	77280921	77283216		chr14	77024060	77028866		chr12	79547591	79548008
chr18	36096672	36097132		chr15	38563579	38565248		chr12	124916352	124918024
chr18	76687309	76687976		chr15	40941507	40942200		chr12	130870617	130873187
chr19	750684	753147		chr15	68817457	68820472		chr12	131863372	131864397
chr19	800385	802282		chr15	71113918	71117376		chr12	131871889	131872963
chr19	802518	807501		chr15	92655079	92655747		chr14	50000495	50002275
chr19	1169834	1174442		chr15	92819913	92820912		chr14	61525519	61526944
chr19	12782232	12784895		chr15	98850853	98856652		chr14	68138116	68138418
chr19	16462670	16464515		chr15	98857931	98858372		chr14	68140476	68140852
chr19	47239818	47240117		chr15	98864881	98868126		chr14	104116646	104117420
chr19	51688991	51689985		chr15	98872062	98876538		chr15	80679554	80680037
chr19	51690563	51691870		chr15	98876792	98877063		chr15	80694575	80695012
chr2	11530202	11534193		chr15	98898953	98907279		chr15	80695229	80696195
chr2	11569316	11584297		chr15	98908920	98909177		chr15	92637104	92637882
chr2	100291449	100292048		chr16	807462	808206		chr15	92819913	92820912
chr2	156399414	156399698		chr16	3004162	3004540		chr15	96355203	96356719
chr2	160221450	160221728		chr16	3157514	3157952		chr15	96356983	96357378
chr2	215981921	215982288		chr16	10594758	10595139		chr15	98800550	98800858
chr2	215982617	215983496		chr16	30633866	30635284		chr15	98801213	98801624
chr2	226118165	226118993		chr16	30948311	30950861		chr15	98850853	98856652
chr2	226154930	226155850		chr16	31142555	31142889		chr15	98872062	98876538
chr2	237473434	237476863		chr16	53434430	53435567		chr16	3004703	3005569
chr2	237480879	237497715		chr16	68737037	68745394		chr16	10618633	10618928
chr2	237499874	237506918		chr16	73047554	73048756		chr16	10619327	10619584
chr20	370077	370437		chr16	73055332	73056274		chr16	10743468	10744515
chr20	19783719	19784033		chr16	73057632	73059244		chr16	30080598	30087928
chr20	19784816	19785320		chr16	73070441	73070910		chr16	53434430	53435567
chr20	44370937	44371199		chr16	85436658	85436916		chr16	57536380	57536741
chr20	57748742	57749214		chr16	85460506	85466924		chr16	68737037	68745394
chr20	63519740	63528322		chr16	85473098	85474736		chr16	73055332	73056274
chr21	15058964	15059416		chr16	85475203	85475653		chr16	73057632	73059244
chr21	15060252	15066718		chr16	85515323	85516170		chr16	85384646	85385174
chr21	40315551	40322283		chr16	85523126	85524006		chr16	85524606	85525497
chr21	40380717	40391697		chr16	85610100	85616021		chr16	85610100	85616021
chr21	42375396	42376848		chr16	88759973	88765521		chr16	85616196	85616855
chr22	23521535	23521949		chr17	1485377	1486507		chr17	6552224	6552495
chr22	28789798	28803278		chr17	3004268	3004647		chr17	14308991	14309349
chr22	28812743	28814953		chr17	7306660	7307252		chr17	17836195	17838614
chr22	28817185	28821189		chr17	7307538	7308715		chr17	41516055	41530747
chr22	28822440	28824007		chr17	7311362	7316210		chr17	74747677	74751847
chr22	37187677	37189048		chr17	17836195	17838614		chr17	75124098	75125488
chr22	46068901	46075514		chr17	17838977	17840745		chr18	3447624	3453068
chr22	46537093	46538022		chr17	17841006	17841341		chr18	3453284	3454295
chr22	46538769	46539223		chr17	39753939	39754288		chr18	3593157	3596384
chr3	113532432	113537038		chr17	39754449	39754726		chr19	1169834	1174442
chr3	113537372	113538050		chr17	40311459	40311812		chr19	11130567	11137189
chr3	134359143	134360735		chr17	40314196	40314786		chr19	11137604	11139183
chr3	134360906	134362485		chr17	40315426	40323216		chr19	11141908	11144005
chr3	161338827	161364593		chr17	43366768	43369208		chr19	11482226	11482827
chr3	161406152	161408554		chr17	57899159	57902717		chr19	12772460	12773582
chr3	161410861	161413976		chr17	65122812	65123780		chr19	12782232	12784895
chr3	161420119	161422907		chr17	74747677	74751847		chr19	12786014	12787103
chr3	194003376	194004001		chr17	79812468	79815512		chr19	12788485	12788928
chr3	194135944	194142593		chr17	80260180	80260482		chr19	12789120	12797540
chr4	3480481	3482896		chr17	80260798	80261978		chr19	12947544	12948199
chr4	39538435	39541372		chr17	82497030	82497772		chr19	13163653	13163923
chr4	39541576	39544881		chr18	3447624	3453068		chr19	14084518	14087486
chr4	41213330	41214632		chr18	3454574	3455308		chr19	14087924	14089313
chr4	41216438	41216848		chr18	3593157	3596384		chr19	15199642	15200064
chr4	74618222	74620535		chr18	36124826	36132017		chr19	15200674	15201100
chr4	138911159	138911701		chr18	48975374	48976308		chr19	15223776	15224112
chr4	138911979	138912932		chr18	54607761	54608125		chr19	15835746	15837695
chr4	140721021	140721335		chr19	289959	291484		chr19	16470222	16472638
chr4	140727030	140727366		chr19	797151	799781		chr19	17333660	17334124
chr4	140728542	140729356		chr19	925718	926156		chr19	17334527	17334891
chr4	140729534	140731082		chr19	1169834	1174442		chr19	18322230	18323147
chr4	169070094	169071213		chr19	2061022	2061884		chr19	19377641	19378628
chr5	67232545	67237249		chr19	3762606	3762947		chr19	19379084	19379425
chr5	134465944	134466698		chr19	4374498	4375078		chr19	38648874	38650639
chr5	134511835	134512402		chr19	4375502	4376434		chr19	38651251	38651566
chr5	137142183	137143075		chr19	7198223	7198524		chr19	38656559	38656934
chr5	139636708	139639364		chr19	11262263	11262586		chr19	41363800	41364226
chr5	139659304	139662061		chr19	11264614	11264987		chr19	47600499	47601802
chr5	139662930	139663390		chr19	12782232	12784895		chr19	49338102	49340482
chr5	139688896	139699078		chr19	16462670	16464515		chr19	54458851	54463839
chr5	139709500	139709820		chr19	18291763	18292745		chr19	58518019	58521288
chr5	141848461	141850511		chr19	38058324	38058582		chr2	11480581	11485052
chr5	173293718	173294853		chr19	38647553	38648122		chr2	11569316	11584297
chr5	173303615	173304288		chr19	45583823	45584334		chr2	42809827	42810575
chr5	173453643	173454498		chr19	45584490	45584902		chr2	46698547	46698825
chr5	173454729	173455429		chr19	47600499	47601802		chr2	61763683	61764782
chr5	178078104	178078418		chr19	49590238	49591689		chr2	64609153	64609796
chr5	178080752	178081684		chr19	49592020	49592298		chr2	66389335	66391772
chr5	178081921	178082360		chr19	51688991	51689985		chr2	70141119	70143811
chr6	149079617	149080424		chr19	56120072	56121618		chr2	96884503	96885166
chr6	151493030	151496273		chr19	58517431	58517685		chr2	142873851	142874275
chr6	151608265	151617034		chr19	58518019	58521288		chr2	156341109	156343029
chr6	151657300	151658547		chr2	11480581	11485052		chr2	161134798	161135381
chr6	151658848	151659553		chr2	11530202	11534193		chr2	163348317	163349205
chr6	151675588	151677509		chr2	11535910	11536384		chr2	207163774	207164266
chr6	151689261	151692511		chr2	11569316	11584297		chr2	207165123	207167510
chr6	151702050	151704658		chr2	11584502	11600367		chr2	216694467	216694881
chr7	2688090	2689937		chr2	70141119	70143811		chr2	216695198	216695582
chr7	16846784	16847466		chr2	142873851	142874275		chr2	231613764	231614615
chr7	16879129	16881171		chr2	154697638	154698176		chr2	231661557	231663232
chr7	16881354	16881927		chr2	156341109	156343029		chr2	231665245	231665598
chr7	74453561	74454670		chr2	156400395	156401147		chr20	380105	382578
chr7	76291354	76291636		chr2	160227459	160228837		chr20	19211693	19212670
chr7	76291861	76292579		chr2	163348317	163349205		chr20	31570696	31574828
chr7	76301958	76308841		chr2	191169827	191170278		chr20	57692472	57693182
chr7	80941712	80943477		chr2	216695198	216695582		chr20	57693795	57700570
chr7	94509578	94510477		chr2	231603827	231604850		chr20	57703384	57711517
chr7	99211279	99212177		chr2	231613764	231614615		chr20	60078208	60078467
chr8	17539274	17539633		chr2	231666056	231667712		chr20	60078728	60079837
chr8	29737781	29738448		chr2	235543313	235544115		chr20	62365970	62366435
chr8	29773396	29774623		chr2	237473434	237476863		chr20	62366685	62367361
chr8	37691376	37691880		chr2	237480879	237497715		chr21	37563542	37565266
chr8	37693378	37704871		chr20	366116	366561		chr21	43711383	43713063
chr8	37903620	37904470		chr20	380105	382578		chr21	45405119	45405860
chr8	86199774	86200126		chr20	31570696	31574828		chr22	28739095	28742542
chr8	86341933	86343485		chr20	57703384	57711517		chr22	28789798	28803278
chr8	102600791	102601542		chr20	57748742	57749214		chr22	28811425	28811792
chr8	127864772	127867343		chr20	62366685	62367361		chr22	36409951	36410660
chr9	88529288	88540116		chr20	62623725	62623993		chr22	41021558	41022969
chr9	94926336	94926785		chr20	62875580	62875950		chr22	41091432	41092856
chr9	124258241	124258593		chr20	62877067	62877549		chr22	41413253	41414217
chr9	129166818	129168438		chr20	63519740	63528322		chr22	46068901	46075514
chr9	129485958	129486344		chr21	15060252	15066718		chr22	50303591	50305131
chr9	129486628	129491895		chr21	15198357	15201043		chr22	50305331	50307720
chr9	129606996	129611617		chr21	36989594	36990482		chr3	129486179	129486678
chr9	134326761	134330000		chr21	37563542	37565266		chr3	129626816	129628083
chr9	134366072	134368979		chr21	38966050	38966503		chr3	134356860	134358948
chr9	134369952	134370226		chr21	40313407	40313661		chr3	134362679	134371542
chr9	134375400	134375683		chr21	40315551	40322283		chr3	151304391	151305519
chr9	134377768	134378082		chr21	40380717	40391697		chr3	161338827	161364593
chr9	134378375	134379563		chr21	45555627	45556097		chr3	161408710	161409020
chrX	2928412	2929728		chr22	28789798	28803278		chr3	161410861	161413976
chrX	13190464	13190718		chr22	28817185	28821189		chr3	161415327	161416029
chrX	54641254	54642020		chr22	41091432	41092856		chr3	169661518	169662972
chrX	131746296	131747373		chr22	41413253	41414217		chr3	169663139	169663393
				chr22	46068901	46075514		chr3	182426104	182426525
				chr22	46536397	46536901		chr3	194135944	194142593
				chr22	50305331	50307720		chr4	74624150	74624855
				chr3	48088589	48089477		chr4	78551373	78552523
				chr3	53045731	53046835		chr5	1514104	1516402
				chr3	72996335	72997339		chr5	1516698	1517935
				chr3	113532432	113537038		chr5	2756335	2756787
				chr3	129626816	129628083		chr5	2780525	2780952
				chr3	134359143	134360735		chr5	32443961	32444730
				chr3	161364775	161375608		chr5	129097468	129099049
				chr3	177358219	177358478		chr5	132496011	132496371
				chr3	189316644	189317394		chr5	170750447	170750786
				chr3	194003376	194004001		chr5	170752082	170752912
				chr3	194135944	194142593		chr6	26121481	26127217
				chr4	48831030	48831564		chr6	27823763	27827852
				chr4	74582040	74583588		chr6	27888705	27897193
				chr4	145732884	145733336		chr6	30607830	30618593
				chr4	169070094	169071213		chr6	31739923	31740671
				chr5	65035541	65035860		chr6	42781636	42785114
				chr5	129094159	129096860		chr6	42785633	42786662
				chr5	129459036	129464935		chr6	49550095	49559093
				chr5	132496011	132496371		chr6	54718144	54718466
				chr5	132496561	132497212		chr6	54718975	54719275
				chr5	134511119	134511506		chr6	125153664	125156655
				chr5	134524081	134527575		chr6	125245647	125245946
				chr5	137142183	137143075		chr6	135180593	135184010
				chr5	139517767	139518421		chr6	138104761	138106789
				chr5	139636708	139639364		chr6	151389468	151392409
				chr5	139688896	139699078		chr7	975247	975654
				chr5	139711041	139711469		chr7	5555319	5557047
				chr5	141848461	141850511		chr7	66114541	66115551
				chr5	157731250	157731812		chr7	73731941	73741015
				chr5	173454729	173455429		chr7	73742165	73743908
				chr6	16759205	16759535		chr7	74656057	74658824
				chr6	16759790	16762820		chr7	99143497	99144535
				chr6	30607830	30618593		chr7	104983247	104984545
				chr6	34546850	34547233		chr7	116723933	116724499
				chr6	49542387	49543327		chr7	130204373	130205774
				chr6	49550095	49559093		chr7	155795608	155814672
				chr6	54874412	54876086		chr7	155861125	155861909
				chr6	75201985	75202281		chr7	157289735	157290229
				chr6	149059881	149062283		chr8	22129915	22131126
				chr6	156686821	156687417		chr8	29665317	29665641
				chr7	1559003	1559471		chr8	42896038	42896696
				chr7	16846784	16847466		chr8	66521545	66524128
				chr7	73731941	73741015		chr8	80084428	80085041
				chr7	73741338	73741867		chr8	90851608	90859705
				chr7	73742165	73743908		chr8	90888754	90889053
				chr7	74580132	74580577		chr8	100415892	100416596
				chr7	74656057	74658824		chr8	101487962	101498133
				chr7	76291861	76292579		chr8	143018015	143019525
				chr7	80941712	80943477		chr8	143271107	143271672
				chr7	94509578	94510477		chr9	6680747	6682254
				chr7	104982397	104982718		chr9	12774899	12777056
				chr7	139339963	139342005		chr9	12777387	12779301
				chr8	22688393	22696685		chr9	12784661	12785579
				chr8	37142789	37143657		chr9	33160649	33161158
				chr8	37173818	37174824		chr9	33162282	33162824
				chr8	37693378	37704871		chr9	33163087	33163985
				chr8	42896038	42896696		chr9	94919004	94920972
				chr8	80084428	80085041		chr9	94921640	94923415
				chr8	86341933	86343485		chr9	95006155	95007185
				chr8	100417092	100417358		chr9	95007496	95008710
				chr8	101487962	101498133		chr9	95009472	95009735
				chr8	115867288	115867718		chr9	95089096	95090784
				chr8	127864772	127867343		chr9	95091016	95092951
				chr8	142452932	142453244		chr9	125511927	125512309
				chr8	143949045	143949403		chr9	125512707	125513124
				chr9	12774899	12777056		chr9	129474068	129474964
				chr9	12777387	12779301		chr9	133873179	133874885
				chr9	81687238	81688102		chr9	134410519	134410963
				chr9	81688371	81689708		chr9	134411263	134413277
				chr9	88529288	88540116		chr9	134413456	134414377
				chr9	94165698	94167333		chr9	134414661	134415293
				chr9	94919004	94920972		chr9	136834935	136844526
				chr9	95093754	95094112		chr9	136937218	136943440
				chr9	124258241	124258593		chr9	136943613	136944774
				chr9	127566629	127566940		chrX	12946908	12947271
				chr9	127567436	127567711		chrX	13029018	13030220
				chr9	127568004	127568274		chrX	40108766	40109807
				chr9	127568446	127569799		chrX	116284239	116285620
				chr9	129166818	129168438		chrX	152897395	152897969
				chr9	129412677	129414835
				chr9	129480832	129484952
				chr9	129486628	129491895
				chr9	129606996	129611617
				chr9	134326761	134330000
				chr9	134330255	134330891
				chr9	134366072	134368979
				chr9	134378375	134379563
				chr9	134379831	134380162
				chr9	134411263	134413277
				chr9	136834935	136844526
				chr9	136943613	136944774
				chr9	137221684	137222127
				chrX	3814348	3816920
				chrX	13029018	13030220
				chrX	40104563	40107125
				chrX	52934910	52935576
				chrX	54639376	54639942
				chrX	71181514	71182303
				chrX	110002519	110004527
